# Wandering albatrosses exert high take-off effort only when both wind and waves are gentle

**DOI:** 10.1101/2023.03.24.534087

**Authors:** Leo Uesaka, Yusuke Goto, Masaru Naruoka, Henri Weimerskirch, Katsufumi Sato, Kentaro Q. Sakamoto

**Affiliations:** Atmosphere and Ocean Research Institute, The University of Tokyo, Kashiwa, Chiba 277-8564, Japan; Information and Technology Center, The University of Tokyo, Kashiwa, Chiba, 277-0882, Japan; Graduate School of Environmental Studies, Nagoya University, Furo, Chikusa, Nagoya, 464-8601, Japan; Centre d’Etudes Biologiques de Chize (CEBC), UMR 7372 CNRS, Université de La Rochelle, 79360 Villiers-en-Bois, France; Aeronautical Technology Directorate, Japan Aerospace Exploration Agency (JAXA), Chofu, Japan

**Keywords:** Seabird, Biologging, Ocean environment, Take-off

## Abstract

The relationship between the environment and marine animal small-scale behavior is not fully understood. This is largely due to the difficulty in obtaining environmental datasets with a high spatiotemporal precision. The problem is particularly pertinent in assessing the influence of environmental factors in rapid, high energy consuming behavior such as seabird take-off. To fill the gaps in the existing environmental datasets, we employed novel techniques using animal-borne sensors with motion records to estimate wind and ocean wave parameters and evaluated their influence on wandering albatross take-off patterns. Measurements revealed that wind speed and wave heights experienced by wandering albatrosses during take-off ranged from 0.7 ∼ 15.4 m/s and 1.6 ∼ 6.4 m, respectively. The four indices measured (flapping number, frequency, sea surface running speed, and duration) also varied with the environmental conditions (e.g., flapping number varied from 0 to over 20). Importantly, take-off was easier under higher wave conditions than under lower wave conditions at a constant wind speed, and take-off effort increased only when both wind and waves were gentle. Our data suggests that both ocean waves and winds play important roles for albatross take-off and advances our current understanding of albatross flight mechanisms.

**Impact statement:** Wind and ocean wave conditions experienced by albatrosses were estimated using an animal-borne recorder and revealed that take-off was easier under higher wave conditions.
