## Supplementary file 1 for "Wandering albatrosses exert high take-off effort only when both wind and waves are gentle"

### Sheet: Table_S1
	Bird ID	Sex	Body mass (kg)	Deploy date	Logger ID	Logger type	Trip recording time (h)
	M19469	M	8.6	2019-01-21	N18022&N18023	small	19.9371
	F23559	F	7.5	2019-01-22	N18030&N18032	small	20.1162
	F0957	F	7.2	2019-01-22	N18035&N18036	small	20.246
	F28308	F	7	2019-01-23	N18025&N18026	small	20.0912
	M23642	M	9.1	2019-01-25	N18029&N18033	small	20.2974
	F25202	F	8	2019-01-28	N18020	small	9.3398
	M27528	M	10.4	2019-02-07	N18025	small	10.315
	M9065	M	11.2	2019-02-07	N18026	small	9.68
	M25800	M	10.2	2019-02-08	N18030	small	10.932
	F9899	F	9.1	2019-02-15	N18035	small	9.8555
	M27501	M	9.2	2019-02-16	N18023	small	2.4895
	M28596	M	9.6	2019-02-16	N18020	small	9.4395
	F19181	M	8.8	2019-02-17	N18032	small	9.522
	M25593	M	10.8	2019-02-20	N18025&N18026	small	20.0553
	M27931	M	11.2	2019-01-20	N18005	large	59.908
	M8829	M	11	2019-01-20	N18003	large	66.165
	M25153	M	11	2019-01-20	N18002	large	65.075
	F34122	F	7.4	2019-01-20	N18004	large	64.404
	F28704	F	9.4	2019-02-01	N18002	large	58.366
	M11675	M	10.2	2019-02-03	N18003	large	60.051
	M12505	M	11	2019-02-05	N18005	large	57.224
	M21219	M	8.2	2020-01-20	N18032	small	9.35078
	M20216	M	10.9	2020-01-20	N18020	small	9.24856
	F20435	F	8.5	2020-01-21	N17006&N17008	small	18.7083
	F19818	F	8	2020-01-23	N18022&N18036	small	19.9453
	F28633	F	7.1	2020-01-24	N18029&N17015	small	18.4851
	F28266	F	8.3	2020-01-25	N17016&N17018	small	17.2676
	F28388	F	7.1	2020-01-26	N17012&N17009	small	17.7716
	F22526	F	8.2	2020-02-10	N17005	small	9.8145
	F28242	F	8.5	2020-02-10	N18026	small	10.0758
	F22950	F	7.4	2020-02-10	N17010	small	9.58039
	M20479	M	9	2020-02-10	N17007	small	9.50239
	M30439	M	9.2	2020-01-17	N19009	large	66.4602
	F21278	F	8.3	2020-01-19	N19011	large	67.4866
	F28715	F	8.1	2020-01-19	N19010	large	67.8731
	F28262	F	8.1	2020-01-19	N19008	large	63.8519
	M28191	M	8.4	2020-01-19	N19007	large	67.1249
	M19162	M	9.3	2020-01-20	N18003	large	44.7787
	M20227	M	9.2	2020-01-20	N19006	large	39.8964
	F22675	F	8.2	2020-01-20	N18002	large	55.4021
	F9184	F	9	2020-02-04	N19011	large	33.8883
	M25207	M	9.5	2020-02-06	N19009	large	65.1373
	M29963	M	9.2	2020-02-11	N19006	large	66.4107
	F22527	F	8	2020-02-20	N19011	large	65.5282
	M22685	M	10.2	2020-01-20	N18035	small	failure
